# Single-cell analyses reveal tissue-specific contextualization of HIF-1 activity

**DOI:** 10.1101/2024.07.02.601765

**Authors:** Ji Na Kong, D. Dipon Ghosh, Duanduan Ma, Ilona Kesisova, Vivek K. Dwivedi, Achilleus Savvidis, Steven R. Sando, Leigh Guerra, H. Robert Horvitz

## Abstract

Hypoxia (low oxygen) activates diverse cellular responses driven primarily by a single transcription factor, the hypoxia-inducible factor HIF-1. Here we identify at single-cell resolution HIF-1-dependent transcriptional responses in neuronal, intestinal, and muscle tissues of the nematode *Caenorhabditis elegans*. We report that while all three tissues share HIF-1-dependent modulation of pathways for central-carbon metabolism, individual tissues and specific cell subtypes exhibit broader transcriptional responses that differ extensively among cellular contexts. Using supervised machine learning to provide a deeper multivariate analysis, we observed that genotype-defined HIF-1 activation states were distinguishable within each tissue and that the highest-ranked predictive genes varied substantially among tissues. The differential-expression and machine-learning analyses together revealed a hierarchical contextualization of HIF-1-dependent transcriptomes: in response to HIF-1 activation, different tissues express distinct transcriptional programs, and cell subtypes within each tissue express further distinct programs. We validated representative tissue- and cell-type-specific responses *in vivo* and demonstrated that a gene that is HIF-1-responsive in a specific muscle cell subtype functions in that cell type to regulate HIF-1-driven hypersensitivity to the cholinergic agonist levamisole. Overall, our findings provide a systems-level view of HIF-1 activity and show that a broadly expressed transcription factor can generate both a shared core response and diverse context-dependent transcriptional programs.
