## Supplemental tables for "Single-cell analyses reveal tissue-specific contextualization of HIF-1 activity": Kong et al_Table 6_Strain list.xlsx

### Sheet: Sheet1
Strain	Genotype
MT26517	otIs173[Prgef-1::DsRed2 + ttx-3promB::GFP]
MT26518	otIs173; egl-9(sa307)
MT26520	otIs173; egl-9(sa307) hif-1(ia4)
MT26532	unc-119(ed3) oxTi872[Pvha-6::GFP::tbb-2 3'UTR + Cbr-unc-119(+)],
MT26530	unc-119(ed3) oxTi872; egl-9(sa307)
MT26529	unc-119(ed3) oxTi872; egl-9(sa307) hif-1(ia4)
MT26511	ccIs4251[Pmyo-3::GFP(NLS)::LacZ (pSAK2) + Pmyo-3::GFP (mitochondrially targeted) (pSAK4) + dpy-20(+)]
MT26509	ccIs425; egl-9(sa307)
MT26508	ccIs4251; egl-9(sa307) hif-1(ia4)
N2
JT307	egl-9(sa307)
CB6088	egl-9(sa307) hif-1(ia4)
ZG31	hif-1(ia4)
MT27283	nEx3267[Psrb-16::GFP + Punc-103e::BFP + Pmyo-3::mCherry]
MT27284	nEx3268[Psrb-16::GFP + Punc-103e::BFP + Pmyo-3::mCherry]
MT27195	nEx3226[Pc36c5.5::GFP + Pnmy-3::BFP + Pmyo-3::mCherry]
MT27196	nEx3227[Pc36c5.5::GFP + Pnmy-3::BFP + Pmyo-3::mCherry]
CF2222	muEx336 [mtl-1::RFP + rol-6(su1006)]
MT27825	egl-9(sa307); muEx336 [mtl-1::RFP + rol-6(su1006)]
MT27826	egl-9(sa307) hif-1(ia4); muEx336 [mtl-1::RFP + rol-6(su1006)]
GA631	lin-15B&lin-15A(n765); wuIs177 [ftn-1p::GFP + lin-15(+)]
MT28014	egl-9(sa307); lin-15B&lin-15A(n765); wuIs177 [ftn-1p::GFP + lin-15(+)]
MT28015	egl-9(sa307) hif-1(ia4); lin-15B&lin-15A(n765); wuIs177 [ftn-1p::GFP + lin-15(+)]
MT27888	nEx3358 [Pcysl-3::GFP + myo-2::mCherry]
MT27897	egl-9(sa307); nEx3358 [Pcysl-3::GFP + myo-2::mCherry]
MT28016	egl-9(sa307) hif-1(ia4); nEx3358 [Pcysl-3::GFP + myo-2::mCherry]
MT28013	sIs10309 [rCes F27D9.5::GFP + pCeh361]
MT27959	egl-9(sa307); sIs10309 [rCes F27D9.5::GFP + pCeh361]
MT27960	egl-9(sa307) hif-1(ia4); sIs10309 [rCes F27D9.5::GFP + pCeh361]
MT27889	nEx3359 [Pgpd-3::GFP + myo-2::mCherry]
MT27898	egl-9(sa307); nEx3359 [Pgpd-3::GFP + myo-2::mCherry]
MT27906	egl-9(sa307) hif-1(ia4); nEx3359 [Pgpd-3::GFP + myo-2::mCherry]
MT27886	nEx3356 [Pmmcm-1::GFP + myo-2::mCherry]
MT27895	egl-9(sa307); nEx3356 [Pmmcm-1::GFP + myo-2::mCherry]
MT27905	egl-9(sa307) hif-1(ia4); nEx3356 [Pmmcm-1::GFP + myo-2::mCherry]
VP158	KbEx166 [aqp-7::GFP + rol-6(su1006)]
MT27903	egl-9(sa307); KbEx166 [aqp-7::GFP + rol-6(su1006)]
MT27910	egl-9(sa307) hif-1(ia4); KbEx166 [aqp-7::GFP + rol-6(su1006)]
MT27893	nEx3363 [Ppccb-1::GFP + myo-2::mCherry]
MT27902	egl-9(sa307); nEx3363 [Ppccb-1::GFP + myo-2::mCherry]
MT27909	egl-9(sa307) hif-1(ia4); nEx3363 [Ppccb-1::GFP + myo-2::mCherry]
ZZ29	unc-29(x29)
FX14570	tspo-1(tm5526)
MT27101	tspo-1(tm5526); nEx3199[Pmyo-3::tspo-1(+) + Pmyo-3::mCherry + lin-15AB(+)]
MT27102	tspo-1(tm5526); nEx3200[Pmyo-3::tspo-1(+) + Pmyo-3::mCherry + lin-15AB(+)]
MT27330	tspo-1(tm5526); nEx3287[Psrb-16::tspo-1(+) + Pmyo-3::mCherry]
MT27331	tspo-1(tm5526); nEx3288[Psrb-16::tspo-1(+) + Pmyo-3::mCherry]
MT27332	tspo-1(tm5526); nEx3289[Psrb-16::tspo-1(+) + Pmyo-3::mCherry]
MT27333	tspo-1(tm5526); nEx3290[Punc-103e::tspo-1(+) + Pmyo-3::mCherry]
MT27334	tspo-1(tm5526); nEx3291[Punc-103e::tspo-1(+) + Pmyo-3::mCherry]
MT27335	tspo-1(tm5526); nEx3292[Punc-103e::tspo-1(+) + Pmyo-3::mCherry]
MT27336	tspo-1(tm5526); nEx3293[Pc36c5.5::tspo-1(+) + Pmyo-3::mCherry]
MT27337	tspo-1(tm5526); nEx3294[Pc36c5.5::tspo-1(+) + Pmyo-3::mCherry]
MT27338	tspo-1(tm5526); nEx3295[Pc36c5.5::tspo-1(+) + Pmyo-3::mCherry]
NR350	rde-1(ne219); kzIs20[pDM#715(PhIh-1::rde-1) + pTG95(Psur-5::NLS::GFP)]
